# Comparative secretome of *Magnaporthe oryzae* identified proteins involved in virulence and cell wall integrity

**DOI:** 10.1101/2020.04.10.035139

**Authors:** Ning Liu, Linlu Qi, Manna Huang, Deng Chen, Changfa Yin, Yiying Zhang, Xingbin Wang, Guixin Yuan, Rui-Jin Wang, Jun Yang, You-Liang Peng, Xunli Lu

## Abstract

Plant fungal pathogens secrete numerous proteins into the apoplast at the plant–fungus contact sites to facilitate colonization. Only a few secreted proteins were functionally characterized in *Magnaporthe oryzae*, the fungal pathogen causing rice blast disease worldwide. ALG3 is an α-1, 3-mannosyltransferase function in N-glycan synthesis for secreted N-glycosylated proteins, and the Δ*alg3* mutants show strong defects in cell wall integrity and fungal virulence, indicating a potential effect on the secretion of multiple proteins. In this study, we compared the secretome of wild type and Δ*alg3* mutants, and identified 51 proteins that require ALG3 for proper secretion. These are predicted to be involved in metabolic processes, interspecies interactions, cell wall organization, and response to chemicals. The tested secreted proteins localized at the apoplast region surrounding the fungal infection hyphae. Moreover, the *N*-glycosylation of candidate proteins was significantly changed in the Δ*alg3* mutant, leading to the reduction of protein secretion and abnormal protein localization. Furthermore, we tested the function of two genes, one is a previously reported M. oryzae gene *Invertase 1* (*INV1*) encoding a secreted invertase, and the other one is a gene encoding an Acid mammalian chinitase (*AMCase*). The fungal virulence was significantly reduced and the cell wall integrity was altered in the Δ*inv1* and Δ*amcase* mutant strains. Elucidation of the comparative secretome of *M. oryzae* improves our understanding of the proteins that require ALG3 for secretion, and of their function in fungal virulence and cell wall integrity.
