## Supplemental table 2 for "Comparative secretome of *Magnaporthe oryzae* identified proteins involved in virulence and cell wall integrity": supplementary table 2.xlsx

### Sheet: Sheet1
Protein accession	Protein name	Protein length	Signalp	SecretomeP	TM	The number of N-glycosylation sites	Secretome analysis of Magnaporthe oryzae using in vitro systems	In-depth insight into in vivo apoplastic secretome	Comparative secretome investigation of Magnaporthe oryzae proteins responsive to nitrogen starvation
MGG_05785	invertase	660 aa	Y	0	Out	13	Y	Y	Y
MGG_01956	endoglucanase c	356 aa	Y	0	Out	3	0	0	0
MGG_00210	hypothetical protein	275 aa	Y	0	Out	1	0	0	0
MGG_08772	protease inhibitor	307 aa	Y	0	Out	4	0	0	0
MGG_12016	carbohydrate esterase	237 aa	Y	0	Out	1	0	Y	0
MGG_09460	cell wall protein	258 aa	Y	0	Out	1	0	0	0
MGG_13598	endothiapepsin	455 aa	Y	0	Out	6	0	0	0
MGG_05092	cell wall mannoprotein	386 aa	Y	0	Out	0	0	0	0
MGG_02435	mitochondrial iron uptake protein	203 aa	0	Y	Out	0	0	0	0
MGG_03826	galactose oxidase	362 aa	Y	0	Out	4	0	Y	0
MGG_06523	hypothetical protein	223 aa	Y	0	Out	0	0	0	0
MGG_01009	serine-threonine rich protein	154 aa	Y	0	Out	0	0	0	0
MGG_03983	hsp70-like protein	218 aa	0	Y	Out	1	0	0	0
MGG_06443	1,2-dihydroxy-3-keto-5-methylthiopentene dioxygenase 2	178 aa	0	Y	Out	0	0	0	0
MGG_07949	cellobiose dehydrogenase	293 aa	0	0	1（21-43）	1	0	0	0
MGG_10209	alpha-amylase 3	567 aa	Y	0	Out	10	0	0	0
MGG_07791	surface protein 1	135 aa	Y	0	1（7-29）	1	0	Y	0
MGG_08971	hypothetical protein	191 aa	Y	0	Out	3	0	Y	0
MGG_10466	dj-1 family protein	266 aa	Y	0	Out	3	0	0	0
MGG_06167	phytase	522 aa	0	Y	1（49-71）	4	0	0	0
MGG_08655	hypothetical protein	393 aa	0	Y	1（56-78）	5	0	0	0
MGG_07790	ligninase H2	475 aa	Y	0	Out	1	0	0	0
MGG_08370	1,3-beta-glucanosyltransferase gel3	534 aa	Y	0	1（510-532）	5	0	0	Y
MGG_06189	ecm33	391 aa	Y	0	Out	5	0	Y	0
MGG_05879	gdsl-like lipase acylhydrolase	244 aa	Y	0	Out	2	0	0	0
MGG_09818	peptidase a1 protein	453 aa	Y	0	1（7-29）	5	0	Y	0
MGG_03014	eukaryotic aspartyl protease	503 aa	Y	0	1（482-501）	6	0	0	0
MGG_13993	endoglucanase c	303 aa	Y	0	Out	5	0	0	0
MGG_00592	cell wall glucanosyltransferase	368 aa	Y	0	Out	5	Y	Y	0
MGG_02295	FAD dependent oxidoreductase	468 aa	Y	0	Out	3	0	Y	0
MGG_04732	acidic mammalian chitinase	434 aa	Y	0	Out	5	0	Y	Y
MGG_00283	hypothetical protein	147 aa	Y	0	Out	0	0	Y	Y
MGG_03439	acid phosphatase	301 aa	Y	0	Out	2	0	Y	0
MGG_09840	acetylxylan esterase 2	300 aa	Y	0	Out	2	0	Y	0
MGG_08275	hypothetical protein	203 aa	Y	0	Out	1	0	0	0
MGG_01085	ThiJ/PfpI family protein	250 aa	Y	0	Out	2	Y	0	Y
MGG_04944	hypothetical protein	268 aa	Y	0	Out	3	Y	Y	0
MGG_17153	chitinase	429 aa	Y	0	Out	5	0	0	0
MGG_08342	phosphorylcholine phosphatase	362 aa	Y	0	Out	6	0	0	0
MGG_00552	acid phosphatase	464 aa	Y	0	Out	6	0	0	0
MGG_00505	septation protein SUN4	417 aa	Y	0	Out	1	0	0	0
MGG_01134	cell wall glucanase	440 aa	Y	0	Out	3	0	0	0
MGG_03369	lipocalin-like domain-containing protein	197 aa	Y	0	Out	3	0	Y	0
MGG_05689	calcineurin-like phosphoesterase	442 aa	0	Y	1（21-43）	3	0	0	0
MGG_04582	glycoside hydrolase	542 aa	Y	0	Out	1	0	0	0
MGG_03995	carboxypeptidase S1	593 aa	Y	0	Out	3	0	0	0
MGG_09321	hypothetical protein	365 aa	Y	0	Out	4	0	0	0
MGG_12523	adhesin protein Mad1	708 aa	Y	0	Out	1	0	0	0
MGG_11861	1,3-beta-glucanosyltransferase gel4	529 aa	Y	0	1（504-526）	2	Y	Y	Y
MGG_06643	endothelin-converting enzyme	780 aa	0	Y	1（57-79）	9	0	0	0
MGG_04689	glucan 1,3-beta-glucosidase	398 aa	Y	0	1（373-395）	2	0	Y	Y
MGG_09842	hypothetical protein	171 aa	Y	0	Out	2	0	0	0
MGG_02188	glutamyl-tRNA Gln amidotransferase subunit A	559aa	Y	0	1（7-24)	6	0	0	0
MGG_05788	Poly 3-hydroxybutyrate depolymerase	321aa	Y	0	Out	2	0	0	0
MGG_09377	hypothetical protein	196 aa	Y	0	Out	0	0	0	0
MGG_16187	BYS1 domain protein	153 aa	Y	0	Out	0	0	0	0
MGG_07560	hypothetical protein	396 aa	0	0	Out	6	0	0	0
MGG_13578	sulphydryl oxidase	399 aa	Y	0	Out	6	Y	0	0
MGG_00940	tripeptidyl-peptidase 1	640 aa	0	Y	Out	4	0	0	Y
MGG_07306	mixed-linked glucanase	753 aa	Y	0	Out	5	0	0	0
MGG_16836	hypothetical protein	174 aa	Y	0	Out	3	0	0	0
MGG_02654	hypothetical protein	574 aa	Y	0	2	8	0	0	0
MGG_02638	hypothetical protein	165 aa	Y	0	Out	1	0	0	0
MGG_01851	hypothetical protein	148 aa	Y	0	Out	0	0	0	0
MGG_07973	surface protein 1	147 aa	Y	0	Out	1	0	0	0
MGG_00588	CIA30 family protein	253 aa	Y	0	Out	2	0	Y	Y
MGG_08300	hypothetical protein	166 aa	Y	0	1(5-27)	1	0	0	0
MGG_05232	hypothetical protein	245 aa	Y	0	Out	1	Y	Y	0
MGG_00052	hypothetical protein	225 aa	Y	0	Out	2	0	Y	Y
MGG_02532	endoglucanase 1	425 aa	Y	0	Out	2	0	0	0
MGG_16201	hypothetical protein	150 aa	0	Y	Out	2	0	0	0
MGG_07625	hypothetical protein	178 aa	Y	0	Out	2	0	0	0
MGG_04861	glycine cleavage system H protein	179 aa	0	Y	Out	0	0	Y	0
MGG_04913	hypothetical protein	105 aa	0	Y	Out	1	0	Y	0
MGG_08253	hypothetical protein	155 aa	Y	0	Out	1	0	0	0
MGG_03691	hypothetical protein	195 aa	Y	0	Out	1	0	0	0
MGG_16377	hypothetical protein	791 aa	Y	0	Out	12	0	0	0
MGG_03593	hypothetical protein	345 aa	Y	0	Out	2	0	Y	0
MGG_10591	endo-beta-1,3-glucanase	747 aa	0	Y	1(370-392)	4	0	0	0
MGG_13654	hypothetical protein	124 aa	Y	0	Out	0	0	Y	0
MGG_07868	glycosyl hydrolase family 10	363 aa	Y	0	Out	4	0	Y	0
MGG_11608	laccase-2	598 aa	Y	0	Out	5	Y	0	Y
MGG_08416	lipase 1	568 aa	Y	0	Out	4	0	0	0
MGG_07877	dipeptidyl-peptidase V	719 aa	Y	0	Out	14	Y	Y	Y
MGG_09412	hypothetical protein	312 aa	0	0	Out	7	0	0	0
MGG_06631	hypothetical protein	429 aa	Y	0	Out	4	0	0	0
MGG_03502	feruloyl esterase B	543 aa	Y	0	Out	5	0	0	0
MGG_06249	translationally controlled tumor protein	171 aa	0	Y	Out	0	0	Y	0
MGG_06033	hypothetical protein	805 aa	Y	0	1(695-717)	11	0	0	0
MGG_09648	hypothetical protein	188 aa	Y	0	Out	3	0	0	0
MGG_04257	hypothetical protein	447 aa	Y	0	Out	4	0	0	0
MGG_06035	FK506-binding protein 1B	114 aa	0	Y	inside	0	0	0	0
MGG_14715	hypothetical protein	195 aa	Y	0	Out	1	0	0	0
MGG_09641	hypothetical protein	258 aa	Y	0	Out	3	0	0	0
MGG_08577	hypothetical protein	432 aa	Y	0	Out	1	0	0	0
MGG_13009	hypothetical protein	226 aa	Y	0	Out	2	Y	Y	Y
MGG_16300	hypothetical protein	505 aa	0	Y	Out	7	0	0	0
MGG_05344	SnodProt1	138 aa	Y	0	Out	0	0	Y	0
MGG_07842	hypothetical protein	573 aa	0	Y	Out	6	0	0	0
MGG_13977	alkaline proteinase	964 aa	Y	0	Out	9	0	0	0
MGG_07624	hypothetical protein	185 aa	Y	0	Out	2	0	0	0
MGG_14307	L-ascorbate oxidase	604 aa	Y	0	Out	9	0	0	0
MGG_13177	hypothetical protein	257 aa	Y	0	Out	4	0	0	0
MGG_01466	hypothetical protein	329 aa	Y	0	1(240-262)	1	0	0	0
MGG_08455	hypothetical protein	387 aa	Y	0	Out	3	0	Y	0
MGG_11750	hypothetical protein	335 aa	Y	0	Out	1	0	0	0
MGG_09079	hypothetical protein	235 aa	Y	0	Out	1	0	0	0
MGG_04599	hypothetical protein	230 aa	Y	0	2	2	0	0	0
MGG_01261	trehalase	699 aa	0	0	Out	14	0	0	0
MGG_07419	hypothetical protein	407 aa	Y	0	Out	3	Y	0	0
MGG_06722	1,3-beta-glucanosyltransferase gel2	486 aa	Y	0	Out	3	0	0	0
MGG_06669	hypothetical protein	210 aa	0	0	Out	0	0	0	0
MGG_01557	phosphatidylglycerol/phosphatidylinositol transfer protein	179 aa	Y	0	Out	1	0	Y	0
MGG_06234	hypothetical protein	142 aa	Y	0	Out	1	0	0	0
MGG_10515	hypothetical protein	337 aa	Y	0	Out	3	0	0	0
MGG_01064	hypothetical protein	99 aa	Y	0	Out	0	0	0	0
MGG_15022	hypothetical protein	143 aa	Y	0	Out	1	0	Y	0
MGG_04973	carbonate dehydratase	273 aa	Y	0	Out	4	0	0	0
MGG_11657	hypothetical protein	381 aa	0	Y	Out	6	0	0	0
MGG_04870	hypothetical protein	577 aa	Y	0	Out	6	0	0	0
MGG_07657	hypothetical protein	339 aa	0	Y	1(193-215)	1	0	0	0
MGG_08047	glycerophosphoryl diester phosphodiesterase	425 aa	Y	0	Out	3	0	Y	0
MGG_13622	fungal cellulose binding domain-containing protein	369 aa	Y	0	Out	1	0	0	0
MGG_01423	hypothetical protein	261 aa	0	Y	1(21-40)	1	0	0	0
MGG_11149	hypothetical protein	482 aa	0	0	Out	2	0	0	0
MGG_03029	metalloproteinase	358 aa	Y	0	Out	4	0	0	0
MGG_03442	hypothetical protein	246 aa	Y	0	1(9-31)	4	0	0	0
MGG_14513	hypothetical protein	463 aa	Y	0	Out	6	0	0	Y
MGG_13765	hypothetical protein	583 aa	0	Y	Out	5	Y	Y	0
MGG_13471	hypothetical protein	478 aa	Y	0	Out	4	0	0	0
MGG_09527	hypothetical protein	393 aa	Y	0	Out	1	0	0	0
MGG_03149	dihydrolipoyllysine-residue succinyltransferase	422 aa	0	0	Out	1	0	0	0
MGG_05982	hypothetical protein	139 aa	Y	0	Out	0	0	0	0
MGG_02851	hypothetical protein	434 aa	Y	0	Out	1	0	0	0
MGG_12474	5-nucleotidase	557 aa	Y	0	Out	6	0	0	0
MGG_05751	hypothetical protein	160 aa	Y	0	Out	2	0	0	0
MGG_03164	cofilin	153 aa	0	Y	Out	1	0	Y	0
MGG_06169	hypothetical protein	405 aa	Y	0	Out	2	Y	0	0
MGG_01986	hypothetical protein	333 aa	0	0	1(9-31)	1	0	0	0
MGG_11167	hypothetical protein	162 aa	0	Y	Out	1	0	0	0
MGG_14966	hypothetical protein	394 aa	Y	0	Out	1	0	0	0
MGG_06359	hypothetical protein	248 aa	Y	0	Out	1	0	0	0
MGG_00814	hsp90-like protein	328 aa	0	0	Out	5	0	Y	0
MGG_09235	DnaJ domain-containing protein	541 aa	0	0	Out	0	0	0	0
MGG_07234	FK506-binding protein 2	186 aa	Y	0	Out	0	0	0	0
MGG_00527	hypothetical protein	208 aa	Y	0	Out	4	0	0	0
MGG_11224	hypothetical protein	302 aa	Y	0	Out	1	Y	0	0
MGG_09640	alpha-amylase 1	533 aa	Y	0	Out	5	Y	0	0
MGG_06127	profilin	132 aa	0	Y	Out	2	0	0	0
MGG_01689	rho GDP dissociation inhibitor	200 aa	0	Y	Out	0	0	Y	0
MGG_07331	1,3-beta-glucanosyltransferase gel1	447 aa	Y	0	Out	1	0	Y	0
MGG_08480	alpha/beta hydrolase	292 aa	Y	0	Out	1	0	0	0
MGG_08774	chitin deacetylase	369 aa	Y	0	Out	1	0	0	Y
MGG_09272	beta-glucosidase 1	874 aa	Y	0	Out	10	0	Y	0
MGG_08454	elicitor	236 aa	Y	0	Out	0	0	0	0
MGG_04436	elongation factor 1-beta	230 aa	0	0	Out	0	0	Y	0
MGG_04237	hypothetical protein	371 aa	Y	0	Out	1	0	0	0
MGG_05753	protein disulfide-isomerase	511 aa	Y	0	Out	0	0	Y	0
MGG_03245	aldose 1-epimerase	405 aa	Y	0	Out	6	0	Y	0
MGG_14917	hypothetical protein	344 aa	Y	0	Out	2	0	Y	0
MGG_17532	hypothetical protein	231 aa	Y	0	Out	1	0	0	0
MGG_10532	necrosis and ethylene inducing peptide	248 aa	Y	0	Out	2	0	0	0
MGG_00081	hypothetical protein	190 aa	Y	0	Out	2	0	Y	0
MGG_02134	gamma-glutamyltransferase	567 aa	Y	0	Out	5	0	0	0
MGG_00992	hypothetical protein	371 aa	Y	0	Out	2	0	0	0
MGG_05690	hypothetical protein	618 aa	0	0	Out	1	0	0	0
MGG_00104	hypothetical protein	148 aa	0	0	Out	1	0	0	0
MGG_12798	para-nitrobenzyl esterase	557 aa	Y	0	Out	3	Y	Y	Y
MGG_07067	FAD binding domain-containing protein	509 aa	Y	0	Out	5	0	0	0
MGG_09602	hypothetical protein	641 aa	Y	0	Out	4	0	Y	0
MGG_17123	hypothetical protein	299 aa	Y	0	Out	2	0	0	0
MGG_05608	hypothetical protein	198 aa	Y	0	Out	0	0	0	0
MGG_01655	copper radical oxidase	1004 aa	Y	0	Out	4	0	Y	Y
MGG_12396	hypothetical protein	123 aa	0	Y	Out	0	0	0	0
MGG_10447	peptidyl-prolyl cis-trans isomerase	216 aa	0	Y	Out	3	0	Y	0
MGG_09212	nitroreductase	293 aa	0	Y	1(28-50)	1	0	0	0
MGG_09404	feruloyl esterase B	541 aa	Y	0	Out	5	0	0	0
MGG_13936	hypothetical protein	430 aa	0	0	Out	0	0	0	0
MGG_10400	GPI-anchored cell wall beta-1,3-endoglucanase EglC	311 aa	Y	0	1(7-29)	1	Y	Y	0
MGG_16250	hypothetical protein	401 aa	Y	0	Out	2	0	0	0
MGG_17802	hypothetical protein	450 aa	0	0	Out	2	0	0	0
MGG_08905	triosephosphate isomerase	251 aa	0	0	Out	1	0	0	0
MGG_01096	glucoamylase	650 aa	0	Y	Out	5	Y	0	Y
MGG_10445	thermostable alkaline protease	793 aa	Y	0	Out	9	0	0	0
MGG_06936	elongation factor 1-gamma	413 aa	0	0	Out	1	0	Y	0
MGG_03316	serin endopeptidase	808 aa	Y	0	Out	9	0	0	Y
MGG_09894	40S ribosomal protein S28	69 aa	0	0	inside	0	0	0	0
MGG_07631	fungal cellulose binding domain-containing protein	336 aa	Y	0	Out	2	0	0	0
MGG_14157	hypothetical protein	454 aa	Y	0	Out	3	0	0	0
MGG_13291	copper amine oxidase	797 aa	Y	0	Out	8	0	0	0
MGG_04757	hypothetical protein	495 aa	Y	0	Out	3	0	Y	Y
MGG_03761	hypothetical protein	1640 aa	Y	0	Out	12	0	0	0
MGG_09736	hypothetical protein	211 aa	Y	0	Out	3	0	0	0
MGG_05962	hypothetical protein	126 aa	0	Y	Out	0	0	0	0
MGG_12300	hydroxyacylglutathione hydrolase	287 aa	0	0	Out	1	0	Y	0
MGG_10827	hypothetical protein	110 aa	0	0	Out	0	0	0	0
MGG_08025	hypothetical protein	1665 aa	0	0	8	5	0	0	0
MGG_09571	hypothetical protein	710 aa	0	0	Out	1	0	0	0
MGG_02713	nascent polypeptide-associated complex subunit beta	173 aa	0	0	Out	0	0	Y	0
MGG_08355	hypothetical protein	114 aa	0	Y	Out	0	0	0	0
MGG_16739	eukaryotic translation initiation factor 5A	165 aa	0	0	Out	86	0	0	0
MGG_07704	carboxypeptidase A	444 aa	Y	0	Out	2	Y	Y	0
MGG_08622	nucleoside diphosphate kinase	238 aa	0	0	1（34-56）	0	0	Y	0
MGG_06480	40S ribosomal protein S12	148 aa	0	Y	Out	1	0	0	0
MGG_15739	inorganic pyrophosphatase	291 aa	0	0	Out	1	0	0	0
MGG_13645	50S ribosomal protein L13e	203 aa	0	0	Out	1	0	0	0
MGG_09470	myosin regulatory light chain cdc4	151 aa	0	0	Out	2	0	0	0
MGG_01383	hypothetical protein	397 aa	0	0	1(229-251)	2	0	0	0
MGG_01941	FAD binding domain-containing protein	521 aa	Y	0	Out	2	Y	0	0
MGG_04612	60S ribosomal protein L8-B	262 aa	0	0	Out	1	0	Y	0
MGG_05364	endoglucanase-4	375 aa	0	0	Out	2	0	0	0
MGG_06587	leucyl aminopeptidase	390 aa	Y	0	Out	1	Y	Y	Y
MGG_02503	glucose-regulated protein	665 aa	Y	0	1(7-29)	0	0	Y	0
MGG_10456	hypothetical protein	150 aa	Y	0	Out	1	0	0	0
MGG_01732	3-carboxymuconate cyclase	397 aa	Y	0	1（7-29）	3	Y	Y	Y
MGG_05238	40S ribosomal protein S14	151 aa	0	0	Out	2	0	0	0
MGG_05706	hypothetical protein	941 aa	0	0	Out	4	0	0	0
MGG_03236	40S ribosomal protein S6-B	240 aa	0	0	Out	3	0	Y	0
MGG_05888	hypothetical protein	400 aa	0	0	Out	1	0	0	0
MGG_03727	50S ribosomal protein L31e	125 aa	0	Y	Out	0	0	0	0
MGG_02659	60S ribosomal protein L14	147 aa	0	Y	inside	0	0	Y	0
MGG_17595	hypothetical protein	510 aa	Y	0	Out	3	0	0	0
MGG_18017	hypothetical protein	331 aa	0	Y	Out	2	0	0	0
MGG_02770	V-type proton ATPase subunit E	231 aa	0	Y	Out	0	0	0	0
MGG_05296	60S ribosomal protein L34-B	117 aa	0	Y	inside	2	0	0	0
MGG_01656	UV excision repair protein Rad23	402 aa	0	0	Out	1	0	0	0
MGG_09878	dihydrolipoyllysine-residue acetyltransferase component-pyruvate dehydrogenase complex	465 aa	0	0	Out	2	0	0	0
MGG_04444	60S ribosomal protein L6-B	203 aa	0	Y	Out	1	0	Y	0
MGG_01588	14-3-3 family protein	273 aa	0	0	Out	3	0	Y	0
MGG_13782	60S ribosomal protein L19	191 aa	0	0	Out	1	0	0	0
MGG_05203	ran-specific GTPase-activating protein 1	248 aa	0	0	Out	0	0	0	0
MGG_08944	hypothetical protein	143 aa	Y	0	Out	0	0	0	0
MGG_03653	60S ribosomal protein L20	175 aa	0	Y	Out	0	0	0	0
MGG_07460	peroxiredoxin HYR1	173 aa	0	0	Out	0	0	Y	0
MGG_04978	E3 ubiquitin ligase complex SCF subunit scon-3	169 aa	0	0	Out	2	0	0	0
MGG_16044	hypothetical protein	413 aa	Y	0	Out	0	0	0	0
MGG_10583	12-oxophytodienoate reductase 1	410 aa	0	Y	Out	2	0	Y	0
MGG_03680	40S ribosomal protein S11	162 aa	0	Y	Out	1	0	Y	0
MGG_10408	FAD binding domain-containing protein	501 aa	Y	0	Out	3	0	0	0
MGG_02953	60S ribosomal protein L21-B	161 aa	0	Y	Out	1	0	0	0
MGG_03554	60S ribosomal protein L36	110 aa	0	Y	Out	0	0	0	0
MGG_13806	14-3-3 family protein	279 aa	0	0	Out	2	0	Y	0
MGG_05948	zinc knuckle domain-containing protein	200 aa	0	Y	Out	2	0	0	0
MGG_02710	peroxiredoxin type-2	169 aa	0	Y	Out	1	Y	Y	Y
MGG_02624	transaldolase	325 aa	0	0	Out	3	Y	Y	Y
MGG_07697	superoxide dismutase	214 aa	0	0	Out	1	0	0	0
MGG_06919	40S ribosomal protein S3aE	257 aa	0	Y	Out	2	0	Y	0
MGG_04114	40S ribosomal protein S17	149 aa	0	0	inside	0	0	0	0
MGG_04236	thioredoxin	172 aa	0	Y	Out	2	0	Y	0
MGG_03965	60S ribosomal protein L26	138 aa	0	0	Out	1	0	Y	0
MGG_00444	hypothetical protein	282 aa	0	Y	Out	1	0	0	0
MGG_04829	60S ribosomal protein L9-A	195 aa	0	0	Out	0	0	Y	0
MGG_08649	farnesyl pyrophosphate synthase	349 aa	0	0	Out	0	0	0	0
MGG_08810	2,5-diketo-D-gluconic acid reductase A	289 aa	0	0	Out	0	0	Y	0
MGG_10185	60S ribosomal protein L23a	158 aa	0	Y	Out	1	0	Y	0
MGG_06648	hypothetical protein	1005 aa	Y	0	1（12-34）	2	0	Y	0
MGG_06759	heat shock protein 90	703 aa	0	0	Out	5	0	Y	0
MGG_01195	acetylesterase	239 aa	Y	0	Out	1	0	0	0
MGG_10680	40S ribosomal protein S24	136 aa	0	0	Out	1	0	0	0
MGG_08164	protein disulfide-isomerase erp38	372 aa	Y	0	Out	0	0	Y	0
MGG_02987	para-nitrobenzyl esterase	536 aa	0	Y	Out	1	Y	0	0
MGG_09131	alpha/beta hydrolase	287 aa	0	Y	Out	1	Y	0	0
MGG_03578	histone H2B	138 aa	0	0	Out	0	0	0	0
MGG_09194	60S ribosomal protein L17	187 aa	0	Y	Out	0	0	0	0
MGG_07367	hypothetical protein	277 aa	0	Y	Out	2	Y	0	Y
MGG_05026	40S ribosomal protein S19	153 aa	0	0	Out	0	0	0	0
MGG_07202	citrate synthase	474 aa	0	0	Out	2	0	Y	0
MGG_09352	minor extracellular protease vpr	907 aa	Y	0	Out	8	0	Y	0
MGG_04243	peptide methionine sulfoxide	209 aa	0	Y	Out	2	0	0	0
MGG_09918	hypothetical protein	358 aa	Y	0	Out	1	0	0	0
MGG_13764	bilirubin oxidase	630 aa	Y	0	Out	2	Y	Y	Y
MGG_02921	hypothetical protein	313 aa	0	0	Out	1	0	Y	0
MGG_09834	catalase-peroxidase 2	787 aa	Y	0	Out	4	Y	Y	Y
MGG_08104	peptidyl-prolyl cis-trans isomerase	377 aa	0	0	Out	3	0	Y	0
MGG_04941	hypothetical protein	188 aa	0	0	Out	1	0	0	0
MGG_08190	60S ribosomal protein L4-A	372 aa	0	Y	Out	1	0	Y	0
MGG_09927	60S ribosomal protein L33-B	110 aa	0	Y	Out	0	0	0	0
MGG_02711	hypothetical protein	159 aa	0	Y	Out	0	0	0	0
MGG_06201	hypothetical protein	117 aa	0	Y	Out	0	0	0	0
MGG_09922	beta-hexosaminidase subunit beta	581 aa	Y	0	Out	3	0	0	Y
MGG_00978	hypothetical protein	346 aa	0	Y	1（305-327）	0	0	0	0
MGG_12569	hypothetical protein	223 aa	0	0	Out	1	0	Y	0
MGG_04482	hypothetical protein	207 aa	0	Y	Out	1	0	0	0
MGG_06453	hypothetical protein	207 aa	0	0	Out	3	0	Y	0
MGG_18003	ATP synthase subunit D	174 aa	0	Y	Out	0	0	0	0
MGG_09367	malate dehydrogenase	337 aa	0	0	Out	4	0	Y	0
MGG_05844	mannan endo-1,4-beta-mannosidase 1	402 aa	Y	0	Out	2	0	0	0
MGG_06530	aspartate aminotransferase	406 aa	0	0	Out	1	0	Y	0
MGG_05737	hypothetical protein	110 aa	0	Y	Out	0	0	0	0
MGG_08835	malate dehydrogenase	331 aa	0	Y	Out	1	0	Y	0
MGG_02651	hypothetical protein	160 aa	0	0	Out	1	0	Y	0
MGG_03506	hypothetical protein	296 aa	0	0	Out	0	0	0	0
MGG_00349	40S ribosomal protein S13	152 aa	0	Y	Out	0	0	0	0
MGG_04340	hypothetical protein	481 aa	0	0	Out	2	0	0	0
MGG_10565	zuotin	445 aa	0	Y	Out	0	0	0	0
MGG_03251	40S ribosomal protein S8	203 aa	0	0	Out	0	0	Y	0
MGG_05661	40S ribosomal protein S18	157 aa	0	0	Out	1	0	0	0
MGG_01404	NADPH-dependent D-xylose reductase	328aa	0	0	Out	0	0	Y	0
MGG_06293	histone H4	104 aa	0	0	Out	0	0	0	0
MGG_06197	spermidine synthase	294 aa	0	0	Out	0	0	0	0
MGG_00872	hypothetical protein	138 aa	0	0	Out	0	0	0	0
MGG_02617	2-methylcitrate synthase	478 aa	0	0	Out	3	0	0	0
MGG_07763	hypothetical protein	508 aa	Y	0	Out	2	0	Y	0
MGG_04667	hypothetical protein	530 aa	0	0	Out	3	0	Y	0
MGG_03666	hypothetical protein	162 aa	0	Y	Out	1	0	0	0
MGG_06459	hsp98-like protein	927 aa	0	0	Out	3	0	0	0
MGG_04898	hypothetical protein	168 aa	0	0	Out	0	0	0	0
MGG_00789	eukaryotic translation initiation factor 2 beta subunit	321 aa	0	0	Out	0	0	0	0
MGG_00432	hypothetical protein	175 aa	0	0	Out	0	0	Y	0
MGG_16204	60S ribosomal protein L12	166 aa	0	0	Out	1	0	0	0
MGG_04321	hypothetical protein	1115 aa	0	0	Out	2	0	0	0
MGG_09955	hypothetical protein	115 aa	0	0	inside	0	0	Y	0
MGG_00221	40S ribosomal protein S7	204 aa	0	Y	Out	1	0	Y	0
MGG_08980	stress-induced-phosphoprotein 1	585 aa	0	0	Out	4	0	Y	0
MGG_13221	hsp10-like protein	105 aa	0	0	Out	0	0	0	0
MGG_05999	H/ACA ribonucleoprotein complex subunit 2	254 aa	0	0	Out	0	0	0	0
MGG_04882	hypothetical protein	413 aa	0	0	Out	3	0	0	0
MGG_06510	cytochrome b5	140 aa	0	Y	1（108-130）	0	0	Y	0
MGG_05155	adenosylhomocysteinase	450 aa	0	0	Out	1	Y	0	0
MGG_07369	hypothetical protein	412 aa	0	0	Out	1	0	0	0
MGG_00276	FAD binding domain-containing protein	515 aa	0	Y	Out	4	0	Y	0
MGG_06400	nuclear and cytoplasmic polyadenylated RNA-binding protein pub1	480 aa	0	0	Out	0	0	0	0
MGG_06692	conserved hypothetical protein	264 aa	0	Y	Out	1	0	0	0
MGG_10265	hypothetical protein	332 aa	0	0	Out	0	0	Y	0
MGG_17721	hypothetical protein	206 aa	Y	0	Out	0	0	0	0
MGG_10607	enolase	439 aa	0	0	Out	2	Y	Y	Y
MGG_07200	plasma membrane ATPase	927 aa	0	Y	9	1	0	Y	0
MGG_11210	beta-glucosidase 1	877 aa	Y	0	Out	5	0	Y	0
MGG_04990	hypothetical protein	492 aa	0	0	Out	0	0	Y	0
MGG_04104	60S ribosomal protein L22	126 aa	0	0	Out	1	0	Y	0
MGG_02407	hypothetical protein	87 aa	0	0	Out	3	0	0	0
MGG_07441	paraplegin	1010 aa	0	0	Out	1	0	0	0
MGG_06693	60S ribosomal protein L27-A	136 aa	0	Y	Out	0	0	0	0
MGG_06177	hypothetical protein	164 aa	0	Y	Out	1	0	Y	0
MGG_08758	aminopeptidase Y	495 aa	Y	0	Out	1	0	Y	0
MGG_01111	cytochrome c oxidase subunit 6B	86 aa	0	Y	Out	1	0	0	0
MGG_11072	hypothetical protein	127 aa	Y	0	Out	1	0	0	0
MGG_04337	catalase-peroxidase 1	751 aa	0	0	Out	1	0	Y	0
MGG_00905	Sec14 cytosolic factor	344 aa	0	0	Out	1	0	Y	0
MGG_00771	5-oxoprolinase	1377 aa	0	0	Out	2	0	0	0
MGG_00682	cyclin-dependent kinase regulatory subunit	120 aa	0	Y	Out	1	0	0	0
MGG_08078	hypothetical protein	162 aa	0	Y	inside	2	0	Y	0
MGG_03152	ATP synthase subunit 5	229 aa	0	Y	Out	1	0	0	0
MGG_00175	6-phosphogluconate dehydrogenase	493 aa	0	0	Out	2	0	Y	Y
MGG_01742	elongation factor 2	845 aa	0	0	Out	3	0	Y	0
MGG_05956	glutamyl-tRNA synthetase	636 aa	0	0	Out	5	0	0	0
MGG_06958	hsp70-like protein	652 aa	0	0	Out	5	0	Y	0
MGG_15950	hypothetical protein	536 aa	Y	0	Out	4	0	0	0
MGG_02368	galactose oxidase	670 aa	Y	0	Out	5	0	Y	Y
MGG_16869	hypothetical protein	131 aa	Y	0	Out	1	0	0	0
MGG_08256	mitochondrial peroxiredoxin PRX1	225 aa	0	0	Out	0	0	Y	0
MGG_03604	nuclear movement protein nudC	192 aa	0	Y	Out	0	0	0	0
MGG_11259	hypothetical protein	601 aa	0	0	Out	0	0	Y	0
MGG_03307	hypothetical protein	341 aa	0	0	Out	3	0	0	0
MGG_01746	hypothetical protein	380 aa	0	Y	Out	1	0	Y	0
MGG_00987	hypothetical protein	522 aa	0	0	Out	1	0	Y	0
MGG_06095	cysteine dioxygenase	220 aa	0	0	Out	1	0	0	0
MGG_04093	hypothetical protein	3164 aa	0	0	Out	4	0	0	0
MGG_02660	nascent polypeptide-associated complex subunit alpha	202 aa	0	0	Out	1	0	Y	0
MGG_01135	cytochrome c oxidase polypeptide IV	187 aa	0	Y	Out	1	0	Y	0
MGG_00409	hypothetical protein	113 aa	0	0	inside	1	0	0	0
MGG_07928	ubiquitin-40S ribosomal protein S27a	155 aa	0	Y	Out	1	0	0	0
MGG_01622	uroporphyrinogen decarboxylase	368 aa	0	0	Out	0	0	0	0
MGG_02386	hypothetical protein	355 aa	Y	0	1（283-305）	1	0	0	0
MGG_06721	60S ribosomal protein L28	151 aa	0	0	Out	0	0	0	0
MGG_07630	hypothetical protein	118 aa	Y	0	Out	0	0	0	0
MGG_09817	minor extracellular protease vpr	903 aa	Y	0	Out	11	0	Y	0
MGG_07008	nucleolar protein nop-58	600 aa	0	0	Out	3	0	0	0
MGG_09505	polyadenylate-binding protein	763 aa	0	0	Out	4	0	Y	0
MGG_11335	hypothetical protein	610 aa	Y	0	Out	1	0	0	0
MGG_06685	cytochrome c	109 aa	0	0	Out	0	0	0	0
MGG_02625	superoxide dismutase	159 aa	0	0	Out	1	0	Y	Y
MGG_06712	5-methyltetrahydropteroyltriglutamate-homocysteine S-methyltransferase	767 aa	0	0	Out	1	0	Y	0
MGG_02696	woronin body major protein	418 aa	0	Y	Out	4	0	Y	0
MGG_00256	cytosolic non-specific dipeptidase	560 aa	0	Y	Out	3	0	Y	0
MGG_01607	calnexin	578 aa	Y	0	1（511-533）	0	0	Y	0
MGG_13486	hypothetical protein	785 aa	0	0	Out	3	0	0	0
MGG_05134	hypothetical protein	336 aa	0	0	Out	1	0	0	0
MGG_01706	hypothetical protein	77 aa	Y	0	1（12-34）	0	0	0	0
MGG_04847	peptidase M14	450 aa	Y	0	Out	2	0	Y	0
MGG_06649	EF hand domain-containing protein	1301 aa	0	0	Out	7	0	0	0
MGG_03572	hypothetical protein	128 aa	0	0	Out	0	0	0	0
MGG_13498	hypothetical protein	1477 aa	0	0	Out	8	0	0	0
MGG_06269	60S ribosomal protein L2	255 aa	0	Y	Out	0	0	Y	0
MGG_10720	guanyl-specific ribonuclease F1	181 aa	Y	0	Out	1	0	0	0
MGG_05673	40S ribosomal protein S3	263 aa	0	0	Out	0	0	Y	0
MGG_06786	disulfide-isomerase A6 precurso	472 aa	Y	0	1(7-26)	1	0	Y	0
MGG_05307	hypothetical protein	317 aa	0	0	Out	0	0	Y	0
MGG_03504	hypothetical protein	251 aa	0	0	Out	1	0	0	0
MGG_03521	aconitate hydratase	785 aa	0	0	Out	6	0	Y	0
MGG_06082	hypothetical protein	485 aa	0	0	Out	1	0	0	0
MGG_06396	hypothetical protein	1420 aa	0	0	Out	4	0	0	0
MGG_10371	glutaredoxin-C4	281 aa	Y	0	1(7-24)	0	0	0	0
MGG_06358	amylase-binding protein AbpA	800 aa	0	0	Out	3	0	0	0
MGG_01519	hypothetical protein	428 aa	0	0	Out	2	0	0	0
MGG_16553	hypothetical protein	117 aa	Y	0	Out	0	0	0	0
MGG_09219	hypothetical protein	311 aa	0	0	Out	0	0	Y	0
MGG_05063	phosphoglycerate kinase	475 aa	Y	0	Out	2	0	0	0
MGG_17596	hypothetical protein	405 aa	0	0	Out	0	0	0	0
MGG_04191	hsp70-like protein	670 aa	0	0	Out	3	0	Y	0
MGG_09466	hypothetical protein	282 aa	0	0	Out	0	0	0	0
MGG_08897	asparaginyl-tRNA synthetase	587 aa	0	0	Out	0	0	0	0
MGG_06516	hypothetical protein	418 aa	0	Y	Out	1	0	0	0
MGG_05438	Hsc70 cochaperone	354 aa	0	0	Out	3	0	0	0
MGG_03641	elongation factor 1-alpha	474 aa	0	0	Out	1	0	Y	0
MGG_04462	chaperone dnaJ 2	418 aa	0	0	Out	0	0	Y	0
MGG_06065	hsp88-like protein	713 aa	0	0	Out	1	0	Y	0
MGG_01318	deubiquitination-protection protein dph1	419 aa	0	0	Out	1	0	0	0
MGG_06496	hypothetical protein	1257 aa	0	0	Out	4	0	0	0
MGG_06668	hypothetical protein	259 aa	0	0	Out	0	0	Y	0
MGG_02481	hypothetical protein	932 aa	0	0	Out	3	0	0	0
MGG_03346	aspartylglucosaminidase	356 aa	Y	0	Out	1	0	0	0
MGG_01113	40S ribosomal protein S10-A	171 aa	0	Y	Out	0	0	Y	0
MGG_01271	hypothetical protein	107 aa	0	Y	Out	0	0	0	0
MGG_03670	subtilisin-like proteinase Spm1	537 aa	Y	0	Out	1	0	0	0
MGG_07752	ATP synthase subunit alpha	552 aa	0	0	Out	2	0	Y	0
MGG_02730	RNA binding protein	366 aa	0	0	Out	1	0	0	0
MGG_04894	histone H1-binding protein	534 aa	0	0	Out	0	0	0	0
MGG_01625	hypothetical protein	5118 aa	0	0	Out	0	0	0	0
MGG_00124	hypothetical protein	952 aa	0	0	Out	5	0	0	0
MGG_03185	ATP synthase subunit beta	515 aa	0	0	Out	1	0	Y	0
MGG_01059	26S proteasome regulatory subunit rpn-8	358 aa	0	0	Out	4	0	Y	0
MGG_02671	hypothetical protein	144 aa	0	Y	Out	3	0	0	0
MGG_09396	HET-C2 protein	207 aa	0	0	Out	0	0	0	0
MGG_12646	nuclease domain-containing protein 1	895 aa	0	0	Out	3	0	Y	0
MGG_00450	phosphoenolpyruvate carboxykinase	602 aa	0	0	Out	3	0	Y	0
MGG_04504	translation machinery-associated protein 22	202 aa	0	Y	Out	0	0	0	0
MGG_01084	glyceraldehyde-3-phosphate dehydrogenase	337 aa	0	0	Out	3	0	Y	0
MGG_03619	fumarate reductase	620 aa	0	0	Out	2	0	Y	0
MGG_14693	hypothetical protein	317 aa	0	0	Out	3	0	0	0
MGG_01712	isocitrate dehydrogenase subunit 2	386 aa	0	0	Out	2	0	Y	0
MGG_00540	hypothetical protein	385 aa	0	0	Out	0	0	0	0
MGG_10318	hypothetical protein	178 aa	Y	0	Out	2	0	Y	0
MGG_02405	hypothetical protein	543 aa	0	0	Out	3	0	0	0
MGG_15207	hypothetical protein	138 aa	Y	0	Out	0	0	0	0
MGG_04136	hypothetical protein	208 aa	0	Y	Out	0	0	0	0
MGG_07048	60S ribosomal protein L5	303 aa	0	0	Out	0	0	Y	0
MGG_00273	hypothetical protein	135 aa	0	Y	Out	1	0	0	0
MGG_13222	hypothetical protein	527 aa	0	0	Out	1	0	0	0
MGG_10969	kynureninase	498 aa	0	0	Out	3	0	0	0
MGG_00968	mitochondrial outer membrane protein porin	284 aa	0	0	Out	2	0	Y	0
MGG_09850	GYF domain-containing protein	1496 aa	0	0	Out	8	0	0	0
MGG_15814	peptidyl-prolyl cis-trans isomerase B	208 aa	Y	0	1(7-29)	1	0	0	0
MGG_01272	CORD and CS domain-containing protein	326 aa	0	0	Out	0	0	0	0
MGG_02516	hypothetical protein	470 aa	0	0	Out	1	0	0	0
MGG_01222	hypothetical protein	75 aa	0	Y	inside	0	0	0	0
MGG_02835	hypothetical protein	292 aa	0	0	Out	3	0	0	0
MGG_05204	transcription initiation factor TFIID subunit 14	229 aa	0	Y	Out	2	0	0	0
MGG_01325	high mobility group protein	345 aa	0	0	Out	0	0	0	0
MGG_06066	eukaryotic translation initiation factor 5B	1063 aa	0	0	Out	1	0	0	0
MGG_04719	guanine nucleotide-binding protein subunit beta-like protein	317 aa	0	0	Out	2	0	Y	0
MGG_06316	curved DNA-binding protein	414 aa	0	0	Out	0	0	0	0
MGG_04824	acylphosphatase	92 aa	0	Y	Out	0	0	0	0
MGG_04522	hypothetical protein	189 aa	0	0	Out	0	0	0	0
MGG_01744	electron transfer flavoprotein subunit beta	258 aa	0	0	Out	0	0	0	0
MGG_07265	endosulphine family protein	167 aa	0	0	Out	0	0	0	0
MGG_10448	hypothetical protein	555 aa	0	0	Out	5	0	0	0
MGG_04210	arginine biosynthesis ArgJ	465 aa	0	0	Out	2	0	0	0
MGG_10234	hypothetical protein	193 aa	Y	0	Out	3	0	Y	0
MGG_15537	hypothetical protein	651 aa	0	0	Out	2	0	0	0
MGG_07095	hypothetical protein	582 aa	0	Y	Out	0	0	0	0
MGG_03577	histone H2A	137 aa	0	0	Out	0	0	0	0
MGG_06952	ribosomal protein L38e	82 aa	0	0	inside	0	0	0	0
MGG_11185	hypothetical protein	698 aa	0	0	Out	3	0	0	0
MGG_13610	hydrolase	644 aa	Y	0	Out	5	0	Y	0
MGG_02715	hypothetical protein	148 aa	Y	0	1(7-29)	0	0	0	0
MGG_03838	Ser/Thr protein phosphatase	690 aa	0	0	Out	2	0	0	0
MGG_07511	hypothetical protein	325 aa	0	0	Out	0	0	0	0
MGG_04752	ATP synthase subunit 4	247 aa	0	Y	Out	0	0	0	0
MGG_12154	fatty acid synthase subunit alpha	1860 aa	0	0	Out	7	0	0	0
MGG_01124	vesicle transport V-SNARE protein vti1	234 aa	0	0	1(207-229)	1	0	0	0
MGG_04095	vacuolar-sorting protein SNF7	227 aa	0	0	Out	0	0	0	0
MGG_01267	hypothetical protein	106 aa	0	Y	Out	0	0	0	0
MGG_02925	hypothetical protein	337 aa	0	0	Out	2	0	0	0
MGG_14976	hypothetical protein	553 aa	0	0	Out	3	0	0	0
MGG_04374	hypothetical protein	310 aa	Y	0	Out	2	0	0	0
MGG_15774	ketol-acid reductoisomerase	401 aa	0	Y	Out	1	0	0	0
MGG_12809	hypothetical protein	499 aa	0	0	Out	3	0	0	0
MGG_01757	kinesin heavy chain	935 aa	0	0	Out	2	0	0	0
MGG_02632	hypothetical protein	352 aa	0	Y	Out	3	0	0	0
MGG_06876	clathrin light chain	235 aa	0	0	Out	1	0	0	0
MGG_01652	hypothetical protein	118 aa	0	0	inside	0	0	0	0
MGG_01367	hypothetical protein	188 aa	Y	0	1(6-28)	0	0	0	0
MGG_04556	alcohol dehydrogenase 1	340 aa	0	Y	Out	1	0	0	0
MGG_01114	NADP-dependent mannitol dehydrogenase	348 aa	0	0	Out	2	0	0	0
MGG_02463	hypothetical protein	131 aa	0	Y	Out	2	0	0	0
MGG_09890	hypothetical protein	121 aa	0	Y	Out	0	0	0	0
MGG_07237	hypothetical protein	122 aa	0	Y	Out	0	0	0	0
MGG_06192	cytochrome b-c1 complex subunit 7	127 aa	0	Y	Out	0	0	0	0
MGG_02738	hypothetical protein	137 aa	0	0	Out	0	0	0	0
MGG_08201	hypothetical protein	137 aa	0	0	Out	0	0	Y	0
MGG_08180	SIS1	372 aa	0	0	Out	2	0	0	0
MGG_03073	hypothetical protein	174 aa	0	Y	Out	0	0	Y	0
MGG_07456	serine/threonine-protein phosphatase 2B catalytic subunit	587 aa	0	0	Out	0	0	0	0
MGG_01108	protein transporter SEC31	1270 aa	0	0	Out	7	0	0	0
MGG_07389	peptidyl-prolyl cis-trans isomerase ssp-1	179 aa	0	Y	Out	3	0	Y	0
MGG_17713	hypothetical protein	637 aa	0	0	Out	6	0	0	0
MGG_17901	cytochrome c oxidase subunit VIa	126 aa	0	Y	Out	0	0	0	0
MGG_05319	DNAJ domain-containing protein	682 aa	0	0	Out	1	0	0	0
MGG_02949	cytoskeleton assembly control protein Sla2	1049 aa	0	0	Out	2	0	0	0
MGG_05448	BAG domain-containing protein	352 aa	0	Y	Out	1	0	0	0
MGG_09953	26S proteasome non-ATPase regulatory subunit 9	233 aa	0	Y	Out	1	0	0	0
MGG_00594	hypothetical protein	2057 aa	0	0	Out	6	0	0	0
MGG_13410	hypothetical protein	104 aa	0	Y	Out	1	0	0	0
MGG_03045	ankyrin repeat protein	216 aa	0	0	Out	1	0	0	0
MGG_07900	hypothetical protein	142 aa	Y	0	Out	1	0	0	0
MGG_06334	VTS1	620 aa	0	0	Out	5	0	0	0
MGG_12403	5-3 exoribonuclease 1	1436 aa	0	0	Out	8	0	0	0
MGG_09912	CAMK/CAMK1 protein kinase	407 aa	0	0	Out	1	0	0	0
MGG_06729	hypothetical protein	457 aa	0	0	Out	2	0	0	0
MGG_16417	hypothetical protein	563 aa	Y	0	1(7-29)	1	0	0	0
MGG_04696	60S ribosomal protein L10a	218 aa	0	Y	Out	0	0	0	0
MGG_04716	V-type ATPase	116 aa	0	0	Out	0	0	0	0
MGG_07337	fatty acid-binding protein	126 aa	0	Y	Out	1	0	0	0
MGG_02425	hypothetical protein	1769 aa	0	0	Out	8	0	0	0
MGG_06003	hypothetical protein	114 aa	0	0	1(71-90)	0	0	0	0
MGG_04080	hypothetical protein	908 aa	0	0	Out	8	0	0	0
MGG_10507	amidohydrolase	988 aa	0	0	1(51-68)	4	0	0	0
MGG_11512	hypothetical protein	709 aa	0	0	Out	5	0	0	0
MGG_00431	homogentisate 1,2-dioxygenase	504 aa	0	0	Out	1	0	Y	0
MGG_02541	methylcrotonoyl-CoA carboxylase subunit beta	606 aa	0	0	Out	3	0	0	0
MGG_09885	cleavage stimulation factor 64-kDa subunit	306 aa	0	0	Out	3	0	0	0
MGG_06662	FAD binding domain-containing protein	505 aa	Y	0	Out	2	0	0	0
MGG_04449	branched-chain alpha-keto acid lipoamide acyltransferase	524 aa	0	Y	Out	0	0	0	0
MGG_03223	hypothetical protein	2138 aa	0	0	Out	7	0	0	0
MGG_09190	aminopeptidase 2	1036 aa	0	0	Out	7	0	Y	0
MGG_00703	MAS3 protein	323 aa	Y	0	Out	1	0	0	0
MGG_13012	hypothetical protein	372 aa	Y	0	Out	0	0	Y	Y
MGG_08373	hypothetical protein	184 aa	0	Y	Out	1	0	0	0
MGG_14602	endo-1,6-beta-D-glucanase	489 aa	Y	0	Out	3	0	0	0
MGG_03353	hypothetical protein	234 aa	Y	0	1（13-32）	1	0	0	0
MGG_01005	hypothetical protein	154 aa	0	Y	Out	1	0	0	0
MGG_06691	4-hydroxyphenylpyruvate dioxygenase	420 aa	0	0	Out	0	0	0	0
MGG_15094	acetylcholinesterase	502 aa	Y	0	Out	4	0	Y	0
MGG_02471	transketolase	688 aa	0	0	Out	3	0	Y	0
MGG_04495	phosphoglucomutase	555 aa	0	0	Out	0	0	Y	0
MGG_06184	hypothetical protein	317 aa	0	Y	Out	1	0	0	0
MGG_04400	ATP-dependent RNA helicase eIF4A	397 aa	0	0	Out	0	0	Y	0
MGG_01569	minor allergen Alt a 7	205 aa	0	0	Out	0	0	Y	0
MGG_16472	aminopeptidase 2	975 aa	0	0	Out	3	0	0	0
MGG_06719	ATP-citrate synthase subunit 1	666 aa	0	0	Out	1	0	0	0
MGG_07229	glycylpeptide N-tetradecanoyltransferase	564 aa	0	0	Out	3	0	0	0
MGG_12797	hypothetical protein	223 aa	0	0	Out	1	0	0	0
MGG_06270	adenosine kinase	362 aa	0	0	Out	2	0	Y	0
MGG_14292	leupeptin-inactivating enzyme 1	552 aa	0	Y	Out	4	0	Y	0
MGG_16149	ADP,ATP carrier protein	316 aa	0	0	4	0	0	0	0
MGG_02306	abhydrolase	276 aa	0	Y	Out	1	0	0	0
MGG_04116	SH3 domain-containing protein	1239 aa	0	0	Out	2	0	0	0
MGG_01351	protein phosphatase 2C Ptc2	452 aa	0	0	Out	1	0	Y	0
MGG_02479	nuclear transport factor 2	127 aa	0	0	Out	1	0	0	0
MGG_16856	hypothetical protein	69 aa	0	Y	Out	0	0	0	0
MGG_06498	5-methylthioadenosine phosphorylase	320 aa	0	Y	Out	0	0	0	0
MGG_02000	hypothetical protein	472 aa	0	0	Out	0	0	0	0
MGG_12095	NADPH-dependent methylglyoxal reductase GRE2	352 aa	0	0	Out	0	0	Y	0
MGG_17962	fumarate hydratase	547 aa	0	0	Out	3	0	0	0
MGG_11794	D-3-phosphoglycerate dehydrogenase 2	473 aa	0	0	Out	2	0	0	0
